# Distinguishing host responses, extensive viral dissemination and long-term viral RNA persistence in domestic sheep experimentally infected with Crimean-Congo hemorrhagic fever virus Kosovo Hoti

**DOI:** 10.1101/2023.08.04.552053

**Authors:** Hongzhao Li, Mathieu Pinette, Greg Smith, Melissa Goolia, Bradley S Pickering

**Affiliations:** National Centre for Foreign Animal Disease, Canadian Food Inspection Agency, Winnipeg, Manitoba, Canada; Department of Medical Microbiology and Infectious Diseases, College of Medicine, Faculty of Health Sciences, University of Manitoba, Winnipeg, Manitoba, Canada

**Keywords:** Crimean-Congo hemorrhagic fever virus, Kosovo Hoti, sheep, viremia, host response, antibody, cytokine, virus dissemination, virus shedding, virus persistence

## Abstract

Crimean-Congo hemorrhagic fever orthonairovirus (CCHFV) is a tick-borne, biosafety level 4 pathogen that often causes a severe hemorrhagic disease in humans (CCHF) with high case fatality rates. The virus is believed to be maintained in a tick-vertebrate-tick ecological cycle involving numerous wild and domestic animal species, however the biology of CCHFV infection in these animals remains poorly understood. Here, we challenge domestic sheep with CCHFV Kosovo Hoti, a highly pathogenic clinical isolate increasingly utilized in current research. In the absence of prominent clinical signs, the infection leads to an acute viremia and coinciding viral shedding, high fever and markers for potential impairment in liver and kidney functions. A number of host responses distinguish the subclinical infection in sheep versus fatal infection in humans. These include an early reduction of neutrophil recruitment and its chemoattractant, IL-8, in the blood stream of infected sheep, whereas neutrophil infiltration and elevated IL-8 are features of fatal CCHFV infections reported in immunodeficient mice and humans. Several inflammatory cytokines that correlate with poor disease outcomes in humans and have potential to cause vascular dysfunction, a primary hallmark of severe CCHF, are down-regulated or restricted from increasing in sheep. Of particular interest, the detection of CCHFV RNA in a variety of sheep tissues long after the acute phase of infection indicates a widespread viral dissemination in the host and suggests a potentially long-term persisting impact of CCHFV infection. Consistent with this, antibody responses exhibit features reminiscent of recurring antigenic boost, and a prolonged fever or late fever spike correlates with high levels of viral RNA persistence. These findings reveal previously unrecognized aspects of CCHFV biology in animals and highlight the need for extended experimental infection studies.

**Author summary:** Crimean-Congo hemorrhagic fever orthonairovirus (CCHFV) is a tick-borne virus with potential to cause a fatal hemorrhagic disease in humans. Many wild and domestic animals such as sheep are believed to serve as intermediate hosts that amplify and transmit the virus without developing overt disease. However, the biology of CCHFV infection in animals remains to be better understood through new experimental infection research. Here, we characterize the infection of sheep with a highly pathogenic (to humans) CCHFV clinical isolate. This work confirms early studies indicating that CCHFV infection in animals does not lead to prominent signs of disease despite a short period of viral accumulation in the blood. Importantly, we identify host responses that distinguish the lack of disease in sheep versus the fatal disease in humans. Sheep are able to restrict several immune factors that potentially play a damaging role toward poor disease outcomes. Furthermore, we provide pioneering findings of widespread CCHFV dissemination and persistent presence of CCHFV genetic material in tissues of animal hosts that do not develop major disease. These new data are anticipated to inform medical countermeasure development and guide public health measures, with considerations of potential long-term impact of CCHFV on human and animal health.
