## Supplementary material for "Distinguishing host responses, extensive viral dissemination and long-term viral RNA persistence in domestic sheep experimentally infected with Crimean-Congo hemorrhagic fever virus Kosovo Hoti": Table S1

### Sheet: Sheep 21-01
Table S1A. Clinical findings and blood results in Sheep 21-01
					Baseline	Inoculation																																		Euthanasia
Time course	Date				2021-08-30	2021-08-31	2021-09-01	2021-09-02	2021-09-03	2021-09-04	2021-09-05	2021-09-06	2021-09-07	2021-09-08	2021-09-09	2021-09-10	2021-09-11	2021-09-12	2021-09-13	2021-09-14	2021-09-15	2021-09-16	2021-09-17	2021-09-18	2021-09-19	2021-09-20	2021-09-21	2021-09-22	2021-09-23	2021-09-24	2021-09-25	2021-09-26	2021-09-27	2021-09-28	2021-09-29	2021-09-30	2021-10-01	2021-10-02	2021-10-03	2021-10-04
	Days Post Infection (DPI)				-1	0	1	2	3	4	5	6	7	8	9	10	11	12	13	14	15	16	17	18	19	20	21	22	23	24	25	26	27	28	29	30	31	32	33	34
Clinical signs
Temperature (oC)*	Rectal				39.4	39.6	39.4	41.5	40.4	39.9	41.3	41.1	40.4	39.9	39.8	39.7	40.1	40.5	40.2	39.8	39.7	39.8	39.3	39.9	39.5	39.8	39.8	40	39.3	39.8	39.6	39.6	39.8	41.1	41.7	40.6	40.8	39.6	39.4	39.8
Pulse oximetry					0.99
Heart rate	Beats per minute				160
Attitude	0 = WNL, 1 = depressed				0	0	0	0	0	0	0	0	0	0	0	0	0	0	0	0	0	0	0	0	0	0	0	0	0	0	0	0	0	0	0	0	0	0	0	0
Appetite	0 = WNL, 1 = decreased				0	0	0	0	0	0	0	0	0	0	0	0	0	0	0	0	0	0	0	0	0	0	0	0	0	0	0	0	0	0	0	0	0	0	0	0
Diarrhea	0 = WNL, 1 = diarrhea				0	0	0	0	0	0	0	0	0	0	0	0	0	0	0	0	0	0	0	0	0	0	0	0	0	0	0	0	0	0	0	0	0	0	0	0
Other clinical					BAR	BAR; mild discharge from both eyes	BAR	QAR	QAR; some flushing around ears	QAR; mildly depressed	QAR; actively up and eating	BAR	BAR	BAR	BAR	BAR; dried serosanguinous nasal discharge bilateral	BAR	BAR	BAR	BAR	BAR	BAR	BAR	BAR	BAR	BAR	BAR	BAR	BAR	BAR	BAR	BAR	BAR	BAR	BAR	BAR	BAR	BAR	BAR	BAR
Vetscan HM5 Hematology Analyzer**	units	range low	range high
WBC	109/l	4	12		7.69		8.07		6.38		7.44		10.42		11.94					10.34							9.74							8.58						8.72
LYM	109/l	2	9		6.81		7.61		5.83		6.15		9.22		10.57					9.45							8.61							7.59						7.72
MON	109/l	0	0.75		0.04		0.04		0.03		0.04		0.05		0.06					0.05							0.05							0.04						0.04
NEU	109/l	0.7	6		0.85		0.42		0.52		1.25		1.15		1.32					0.84							1.07							0.95						0.96
EOS	109/l	0			0		0		0		0		0		0					0							0							0						0
BAS	109/l	0			0		0		0		0		0		0					0							0							0						0
LYM %	%				0.885		0.943		0.914		0.827		0.885		0.885					0.914							0.885							0.885						0.885
MON %	%				0.005		0.005		0.005		0.005		0.005		0.005					0.005							0.005							0.005						0.005
NEU %	%				0.11		0.052		0.081		0.168		0.11		0.11					0.081							0.11							0.11						0.11
EOS %	%				0		0		0		0		0		0					0							0							0						0
BAS %	%				0		0		0		0		0		0					0							0							0						0
RBC	1012/l	9	15.8		13		12.59		12.72		12.6		12.95		12.37					12.18							11.63							11.48						13.08
HGB	g/dl	9	15		13.6		13.8		13.6		14		14.4		13.3					12.7							12.1							11.7						13.5
HCT	%	27	45		0.3105		0.3097		0.3032		0.2978		0.3058		0.2934					0.2669							0.2785							0.277						0.3132
MCV	fl	23	40		24		25		24		24		24		24					24							24							24						24
MCH	pg	8	12		10.5		10.9		10.7		11.1		11.1		10.7					10.4							10.5							10.2						10.3
MCHC	g/dl	31	47		43.9		44.5		44.8		46.9		47		45.2					44.1							43.6							42.1						43.1
RDWc	%				0.313		0.303		0.313		0.31		0.31		0.31					0.339							0.31							0.296						0.31
RDWs	fl				28.9		28.9		28.9		28.1		28.1		28.1					29.7							28.1							27.3						28.1
PLT	109/l	100	800		299		316		522		523		783		469					576							327							212						450
MPV	fl				5.8		6.1		5.8		5.8		5.9		5.8					4.9							4.9							4.9						5.8
PCT	%				0.0017		0.0019		0.003		0.0031		0.0046		0.0027					0.0028							0.0016							0.001						0.0026
PDWc	%				0.22		0.235		0.22		0.22		0.22		0.22					0.186							0.186							0.186						0.22
PDWs	fl				5.3		5.9		5.3		5.3		5.3		5.3					3.7							3.7							3.7						5.3
VETSCAN VS2 Chemistry Analyzer**	units	range low	range high
ALB	g/dl	2.4	3		2.9		3		2.7		2.7		2.7		2.6					2.6							2.8							2.9						2.7
ALP	U/l	68	387		318		309		250		227		172		161					213							443							395						283
ALT	U/l	26	34		14		13		15		16		13		16					12							18							18						18
AMY	U/l	Not Used In Sheep			31		35		31		39		42		47					53							53							42						36
TBIL	mg/dl	0.1	0.5		0.3		0.2		0.1		0.3		0.3		0.2					0.2							0.3							0.3						0.2
BUN	mg/dl	8	20		15		12		16		15		19		11					14							13							13						12
Ca++	mg/dl	11.5	12.8		9.8		10		9.6		10.5		10.4		10.4					10.8							10.5							10.3						10.4
PHOS	mg/dl	5	7.3		6.9		8.1		6.3		6.3		6.4		7.1					7.7							7.3							5.6						8
CRE	mg/dl	1.2	1.9		0.7		0.5		0.7		0.6		0.7		0.4					0.6							0.7							0.7						0.4
GLU	mg/dl	50	80		70		73		74		80		89		74					67							69							63						92
Na+	mEq/l	139	152		143		142		141		142		140		141					140							143							142						144
K+	mEq/l	3.9	5.4		4.6		4.8		4.7		4.7		4.9		4.9					5							5.2							5						5.8
TP	g/dl	6	7.9		6.4		6.5		6.7		6.6		7.1		6.9					7.2							6.6							6.8						7.6
GLOB	g/dl	3.5	5.7		3.4		3.5		4		3.9		4.4		4.3					4.6							3.8							3.8						4.9
HEM					0		0		0		0		0		0					0							0							0						0
LIP					0		0		0		0		0		0					0							0							0						0
ICT					0		0		0		0		0		0					0							0							0						0
IDEXX Coagulation Analyzer***	units	range low	range high
Citrate PT	seconds	26	38		44		45		39		41		37		38					37							42							37						46
Citrate aPTT	seconds	64	96		88		83		86		88		92		71					41							91							85						84
Abbreviations: WNL = within normal limits; BAR = bright, alert, responsive; QAR = quiet, alert, responsive; WBC = total white blood cell count; LYM = lymphocyte count; MON = monocyte count; NEU = neutrophil count; EOS = eosinophil count; BAS = basophil count; LYM % = LYM / WBC; MON% = MON / WBC; NEU% = NEU / WBC; EOS % = EOS / WBC; BAS% = BAS / WBC; RBC = red blood cell count; HGB = hemoglobin; H…
Baseline values (from -1 DPI): underlined. Color coding for parameters beyond reference ranges (see below): Magenta = above reference range; Blue = below reference range.
References for parameter ranges in sheep:
*Rectal temperatures: Merck veterinary manual (https://www.merckvetmanual.com/multimedia/table/normal-rectal-temperature-ranges) and Clawson, AB. 1928 (https://doi.org/10.1152/ajplegacy.1928.85.2.251).
**Hematology and chemistry parameters: Appendix III from Pugh, DG. Sheep and Goat Medicine. 2002.
***Coagulation times: Connell, JM. 2007 (doi: 10.1097/MAT.0b013e31802e192b, or PMID: 17413565).

### Sheet: Sheep 21-02
Table S1B. Clinical findings and blood results in Sheep 21-02
					Baseline	Inoculation																																		Euthanasia
Time course	Date				2021-08-30	2021-08-31	2021-09-01	2021-09-02	2021-09-03	2021-09-04	2021-09-05	2021-09-06	2021-09-07	2021-09-08	2021-09-09	2021-09-10	2021-09-11	2021-09-12	2021-09-13	2021-09-14	2021-09-15	2021-09-16	2021-09-17	2021-09-18	2021-09-19	2021-09-20	2021-09-21	2021-09-22	2021-09-23	2021-09-24	2021-09-25	2021-09-26	2021-09-27	2021-09-28	2021-09-29	2021-09-30	2021-10-01	2021-10-02	2021-10-03	2021-10-04
	Days Post Infection (DPI)				-1	0	1	2	3	4	5	6	7	8	9	10	11	12	13	14	15	16	17	18	19	20	21	22	23	24	25	26	27	28	29	30	31	32	33	34
Clinical signs
Temperature (oC)*	Rectal				39.4	39.3	39.6	40.1	40.6	41	41	41.1	40.4	39.6	39.5	39.7	39.2	39.6	39.8	39.5	39.4	39.7	39.3	39.9	40.2	39.6	39.9	39.8	39.6	39.4	39.3	39.4	39.6	39.6	39.9	39.5	39.5	39.4	39.5	39.4
Pulse oximetry					X
Heart rate	Beats per minute				X
Attitude	0 = WNL, 1 = depressed				0	0	0	0	0	0	0	0	0	0	0	0	0	0	0	0	0	0	0	0	0	0	0	0	0	0	0	0	0	0	0	0	0	0	0	0
Appetite	0 = WNL, 1 = decreased				0	0	0	0	0	0	0	0	0	0	0	0	0	0	0	0	0	0	0	0	0	0	0	0	0	0	0	0	0	0	0	0	0	0	0	0
Diarrhea	0 = WNL, 1 = diarrhea				0	0	0	0	0	0	0	0	0	0	0	0	0	0	0	0	0	0	0	0	0	0	0	0	0	0	0	0	0	0	0	0	0	0	0	0
Other clinical					BAR	BAR	BAR	QAR	QAR	QAR; slightly flushed, mildly depressed	QAR; actively up and eating	BAR	BAR	BAR	BAR	BAR; dried serosanguinous nasal discharge bilateral; ocular discharge from both eyes	BAR	BAR	BAR	BAR	BAR	BAR	BAR	BAR	BAR	BAR	BAR	BAR	BAR	BAR	BAR	BAR	BAR	BAR	BAR	BAR	BAR	BAR	BAR	BAR
Vetscan HM5 Hematology Analyzer**	units	range low	range high
WBC	109/l	4	12		9.81			4.78		9.19		8.03		15.18		11.59				10.99							11.7							12.67						11.96
LYM	109/l	2	9		8.68			4.51		7.6		6.17		12.11		9.92				9.4							11.03							11.57						10.93
MON	109/l	0	0.75		0.05			0.02		0.05		0.04		0.08		0.06				0.05							0.06							0.06						0.06
NEU	109/l	0.7	6		1.08			0.25		1.55		1.82		3		1.61				1.53							0.61							1.03						0.97
EOS	109/l	0			0			0		0		0		0		0				0							0							0						0
BAS	109/l	0			0			0		0		0		0		0				0							0							0						0
LYM %	%				0.885			0.943		0.827		0.769		0.798		0.856				0.856							0.943							0.914						0.914
MON %	%				0.005			0.005		0.005		0.005		0.005		0.005				0.005							0.005							0.005						0.005
NEU %	%				0.11			0.052		0.168		0.226		0.197		0.139				0.139							0.052							0.081						0.081
EOS %	%				0			0		0		0		0		0				0							0							0						0
BAS %	%				0			0		0		0		0		0				0							0							0						0
RBC	1012/l	9	15.8		12.5			13.44		13.85		13.64		13.47		13.3				12.25							11.96							12.35						11.59
HGB	g/dl	9	15		13.7			13.7		15		15.1		13		13.4				12.4							11.8							11.8						11.2
HCT	%	27	45		0.2942			0.3136		0.3244		0.3186		0.3189		0.3091				0.2836							0.281							0.2854						0.2583
MCV	fl	23	40		24			23		23		23		24		23				23							23							23						22
MCH	pg	8	12		10.9			10.2		10.8		11.1		9.7		10				10.1							9.9							9.5						9.7
MCHC	g/dl	31	47		46.5			43.8		46.3		47.5		40.9		43.2				43.7							42.2							41.2						43.4
RDWc	%				0.272			0.282		0.282		0.282		0.276		0.268				0.268							0.268							0.268						0.263
RDWs	fl				24.2			24.2		24.2		24.2		25		23.4				23.4							23.4							23.4						22.7
PLT	109/l	100	800		679			614		747		422		316		507				612							467							492						367
MPV	fl				4.9			4.9		5.4		5.4		5.8		5.8				4.9							5.3							4.9						4.9
PCT	%				0.0033			0.003		0.004		0.0023		0.0018		0.0029				0.003							0.0025							0.0024						0.0018
PDWc	%				0.186			0.186		0.195		0.195		0.22		0.22				0.186							0.214							0.186						0.186
PDWs	fl				3.7			3.7		4.4		4.4		5.3		5.3				3.7							4.7							3.7						3.7
VETSCAN VS2 Chemistry Analyzer**	units	range low	range high
ALB	g/dl	2.4	3		2.9			2.9		2.9		2.6		2.5		2.8				3.1							2.7							2.7						2.9
ALP	U/l	68	387		144			135		104		81		89		89				230							164							195						230
ALT	U/l	26	34		13			16		16		8		15		18				20							16							15						13
AMY	U/l	Not Used In Sheep			29			25		21		23		27		35				46							22							27						28
TBIL	mg/dl	0.1	0.5		0.3			0.3		0.3		0.3		0.2		0.3				0.3							0.1							0.1						0.1
BUN	mg/dl	8	20		20			18		16		16		15		13				14							14							15						19
Ca++	mg/dl	11.5	12.8		10.3			10		10.8		9.9		10.6		11.5				10.2							10.2							10.6						10.1
PHOS	mg/dl	5	7.3		8.1			6		6		4.8		5.4		6.4				8.5							7.5							7.2						8.3
CRE	mg/dl	1.2	1.9		0.8			0.7		0.8		0.8		0.6		0.4				0.6							0.4							0.6						0.4
GLU	mg/dl	50	80		76			85		68		71		67		78				69							76							78						73
Na+	mEq/l	139	152		145			142		139		141		143		145				144							144							142						147
K+	mEq/l	3.9	5.4		4.1			4.6		4.5		4.2		4.5		4.4				4.8							4.4							4.8						4.5
TP	g/dl	6	7.9		6.6			6.5		6.5		6.3		6.2		7.2				6							6.8							6.6						6.5
GLOB	g/dl	3.5	5.7		3.7			3.5		3.6		3.8		3.7		4.4				2.9							4.1							3.8						3.7
HEM					2			0		0		0		0		0				0							0							0						0
LIP					0			0		0		0		0		0				0							0							0						0
ICT					0			0		0		0		0		0				0							0							0						0
IDEXX Coagulation Analyzer***	units	range low	range high
Citrate PT	seconds	26	38		40			41		45		40		47		41				44							40							38						36
Citrate aPTT	seconds	64	96		89			92		104		81		88		89				92							95							102						94
Abbreviations: WNL = within normal limits; BAR = bright, alert, responsive; QAR = quiet, alert, responsive; WBC = total white blood cell count; LYM = lymphocyte count; MON = monocyte count; NEU = neutrophil count; EOS = eosinophil count; BAS = basophil count; LYM % = LYM / WBC; MON% = MON / WBC; NEU% = NEU / WBC; EOS % = EOS / WBC; BAS% = BAS / WBC; RBC = red blood cell count; HGB = hemoglobin; H…
Baseline values (from -1 DPI): underlined. Color coding for parameters beyond reference ranges (see below): Magenta = above reference range; Blue = below reference range.
References for parameter ranges in sheep:
*Rectal temperatures: Merck veterinary manual (https://www.merckvetmanual.com/multimedia/table/normal-rectal-temperature-ranges) and Clawson, AB. 1928 (https://doi.org/10.1152/ajplegacy.1928.85.2.251).
**Hematology and chemistry parameters: Appendix III from Pugh, DG. Sheep and Goat Medicine. 2002.
***Coagulation times: Connell, JM. 2007 (doi: 10.1097/MAT.0b013e31802e192b, or PMID: 17413565).

### Sheet: Sheep 21-03
Table S1C. Clinical findings and blood results in Sheep 21-03
					Baseline	Inoculation																																		Euthanasia
Time course	Date				2021-08-30	2021-08-31	2021-09-01	2021-09-02	2021-09-03	2021-09-04	2021-09-05	2021-09-06	2021-09-07	2021-09-08	2021-09-09	2021-09-10	2021-09-11	2021-09-12	2021-09-13	2021-09-14	2021-09-15	2021-09-16	2021-09-17	2021-09-18	2021-09-19	2021-09-20	2021-09-21	2021-09-22	2021-09-23	2021-09-24	2021-09-25	2021-09-26	2021-09-27	2021-09-28	2021-09-29	2021-09-30	2021-10-01	2021-10-02	2021-10-03	2021-10-04
	Days Post Infection (DPI)				-1	0	1	2	3	4	5	6	7	8	9	10	11	12	13	14	15	16	17	18	19	20	21	22	23	24	25	26	27	28	29	30	31	32	33	34
Clinical signs
Temperature (oC)*	Rectal				39.4	39.3	39.9	40.6	40	40.6	41.3	40	39.7	39.5	39.8	39.6	39.6	39.5	39.6	39.6	39.6	39.5	39.4	39.7	39.3	39.4	39.6	39.6	39.4	39.3	39.3	39.3	39.9	39.9	39.7	39.9	39.5	39.6	39.7	39.6
Pulse oximetry					0.98
Heart rate	Beats per minute				160
Attitude	0 = WNL, 1 = depressed				0	0	0	0	0	0	0	0	0	0	0	0	0	0	0	0	0	0	0	0	0	0	0	0	0	0	0	0	0	0	0	0	0	0	0	0
Appetite	0 = WNL, 1 = decreased				0	0	0	0	0	0	0	0	0	0	0	0	0	0	0	0	0	0	0	0	0	0	0	0	0	0	0	0	0	0	0	0	0	0	0	0
Diarrhea	0 = WNL, 1 = diarrhea				0	0	0	0	0	0	0	0	0	0	0	0	0	0	0	0	0	0	0	0	0	0	0	0	0	0	0	0	0	0	0	0	0	0	0	0
Other clinical					BAR	BAR	BAR	QAR	QAR; flushed around ears, distal limbs	QAR; mildly depressed	QAR; actively up and eating	BAR	BAR	BAR	BAR	BAR; dried serosanguinous nasal discharge bilateral	BAR	BAR	BAR	BAR	BAR	BAR	BAR	BAR	BAR	BAR	BAR	BAR	BAR	BAR	BAR	BAR	BAR	BAR	BAR	BAR	BAR	BAR	BAR	BAR
Vetscan HM5 Hematology Analyzer**	units	range low	range high
WBC	109/l	4	12		8.11		8.13		6.33		5.57		10.51		8.09					7.7							7.96							12.01						9.79
LYM	109/l	2	9		7.88		7.9		6.23		5.25		9.91		7.97					7.46							7.73							11.32						9.52
MON	109/l	0	0.75		0.04		0.04		0.03		0.03		0.05		0.04					0.04							0.04							0.06						0.05
NEU	109/l	0.7	6		0.19		0.19		0.06		0.29		0.55		0.08					0.18							0.18							0.63						0.23
EOS	109/l	0			0		0		0		0		0		0					0							0							0						0
BAS	109/l	0			0		0		0		0		0		0					0							0							0						0
LYM %	%				0.972		0.912		0.985		0.943		0.943		0.985					0.972							0.972							0.943						0.972
MON %	%				0.005		0.005		0.005		0.005		0.005		0.005					0.005							0.005							0.005						0.005
NEU %	%				0.023		0.023		0.01		0.052		0.052		0.01					0.023							0.023							0.052						0.023
EOS %	%				0		0		0		0		0		0					0							0							0						0
BAS %	%				0		0		0		0		0		0					0							0							0						0
RBC	1012/l	9	15.8		11.27		11.18		11.63		11.41		11.15		10.75					10.87							11.28							10.95						11.18
HGB	g/dl	9	15		11.7		10.9		10.8		11.2		10.9		10.4					10.2							11							11.2						11.1
HCT	%	27	45		0.2649		0.2606		0.271		0.2663		0.2605		0.2518					0.254							0.2699							0.2614						0.2626
MCV	fl	23	40		24		23		23		23		23		23					23							24							24						23
MCH	pg	8	12		10.4		9.7		9.3		9.8		9.8		9.7					9.4							9.8							10.2						9.9
MCHC	g/dl	31	47		44.3		41.8		40		41.9		41.7		41.4					40.3							40.8							42.9						42.1
RDWc	%				0.307		0.307		0.307		0.307		0.303		0.289					0.31							0.3							0.296						0.293
RDWs	fl				27.3		27.3		27.3		27.3		26.6		25.8					28.1							28.1							27.3						26.6
PLT	109/l	100	800		277		353		268		245		248		197					247							366							314						380
MPV	fl				4.9		5.7		5.4		5.4		5.4		5.4					4.9							5							4.9						5
PCT	%				0.0014		0.002		0.0014		0.0013		0.0013		0.0011					0.0012							0.0018							0.0015						0.0019
PDWc	%				0.186		0.239		0.195		0.195		0.195		0.195					0.186							0.186							0.186						0.186
PDWs	fl				3.7		5.6		4.4		4.4		4.4		4.4					3.7							3.7							3.7						3.7
VETSCAN VS2 Chemistry Analyzer**	units	range low	range high
ALB	g/dl	2.4	3		3		2.9		2.8		2.8		2.8		2.8					2.7							3.2							3						2.9
ALP	U/l	68	387		304		317		274		246		210		193					164							312							206						225
ALT	U/l	26	34		16		12		11		12		16		14					17							23							21						21
AMY	U/l	Not Used In Sheep			33		43		43		46		59		60					29							47							44						45
TBIL	mg/dl	0.1	0.5		0.3		0.2		0.2		0.2		0.1		0.1					0.1							0.2							0.2						0.3
BUN	mg/dl	8	20		20		16		18		20		20		15					16							14							16						19
Ca++	mg/dl	11.5	12.8		10.3		9.8		9.6		9.7		9.6		10.3					10.4							10.5							9.8						9.8
PHOS	mg/dl	5	7.3		7.3		8.3		8.2		8.5		8.5		8.7					8.6							9.4							7.9						6.6
CRE	mg/dl	1.2	1.9		0.8		0.7		0.6		0.6		0.8		0.4					0.5							0.7							0.6						0.8
GLU	mg/dl	50	80		81		79		81		84		78		78					72							74							75						67
Na+	mEq/l	139	152		140		143		141		142		144		143					142							144							143						141
K+	mEq/l	3.9	5.4		4.6		4.9		4.7		4.4		5		4.8					4.9							5.1							4.5						4.7
TP	g/dl	6	7.9		5.8		5.9		5.8		5.9		6.2		6.2					6.5							6.1							6.3						6.8
GLOB	g/dl	3.5	5.7		2.7		3		3		3.2		3.4		3.3					3.8							2.8							3.3						3.9
HEM					0		0		0		0		0		0					1							0							0						0
LIP					0		0		0		0		0		0					0							0							0						0
ICT					0		0		0		0		0		0					0							0							0						0
IDEXX Coagulation Analyzer***	units	range low	range high
Citrate PT	seconds	26	38		66		47		41		42		49		43					45							48							42						50
Citrate aPTT	seconds	64	96		113		97		92		105		91		85					93							97							105						96
Abbreviations: WNL = within normal limits; BAR = bright, alert, responsive; QAR = quiet, alert, responsive; WBC = total white blood cell count; LYM = lymphocyte count; MON = monocyte count; NEU = neutrophil count; EOS = eosinophil count; BAS = basophil count; LYM % = LYM / WBC; MON% = MON / WBC; NEU% = NEU / WBC; EOS % = EOS / WBC; BAS% = BAS / WBC; RBC = red blood cell count; HGB = hemoglobin; H…
Baseline values (from -1 DPI): underlined. Color coding for parameters beyond reference ranges (see below): Magenta = above reference range; Blue = below reference range.
References for parameter ranges in sheep:
*Rectal temperatures: Merck veterinary manual (https://www.merckvetmanual.com/multimedia/table/normal-rectal-temperature-ranges) and Clawson, AB. 1928 (https://doi.org/10.1152/ajplegacy.1928.85.2.251).
**Hematology and chemistry parameters: Appendix III from Pugh, DG. Sheep and Goat Medicine. 2002.
***Coagulation times: Connell, JM. 2007 (doi: 10.1097/MAT.0b013e31802e192b, or PMID: 17413565).

### Sheet: Sheep 21-04
Table S1D. Clinical findings and blood results in Sheep 21-04
					Baseline	Inoculation																																		Euthanasia
Time course	Date				2021-08-30	2021-08-31	2021-09-01	2021-09-02	2021-09-03	2021-09-04	2021-09-05	2021-09-06	2021-09-07	2021-09-08	2021-09-09	2021-09-10	2021-09-11	2021-09-12	2021-09-13	2021-09-14	2021-09-15	2021-09-16	2021-09-17	2021-09-18	2021-09-19	2021-09-20	2021-09-21	2021-09-22	2021-09-23	2021-09-24	2021-09-25	2021-09-26	2021-09-27	2021-09-28	2021-09-29	2021-09-30	2021-10-01	2021-10-02	2021-10-03	2021-10-04
	Days Post Infection (DPI)				-1	0	1	2	3	4	5	6	7	8	9	10	11	12	13	14	15	16	17	18	19	20	21	22	23	24	25	26	27	28	29	30	31	32	33	34
Clinical signs
Temperature (oC)*	Rectal				39.7	39.1	39.9	40.3	40.4	40.4	41.3	40.5	40	40	40.1	40	40.2	40.2	40.6	40.5	40.4	40.7	40.3	40.3	40.2	40.2	40.2	40.3	40	40.1	40.1	39.8	40.2	40	40.3	40.2	40.2	39.7	40.1	40.1
Pulse oximetry					0.97
Heart rate	Beats per minute				98
Attitude	0 = WNL, 1 = depressed				0	0	0	0	0	0	0	0	0	0	0	0	0	0	0	0	0	0	0	0	0	0	0	0	0	0	0	0	0	0	0	0	0	0	0	0
Appetite	0 = WNL, 1 = decreased				0	0	0	0	0	0	0	0	0	0	0	0	0	0	0	0	0	0	0	0	0	0	0	0	0	0	0	0	0	0	0	0	0	0	0	0
Diarrhea	0 = WNL, 1 = diarrhea				0	0	0	0	0	0	0	0	0	0	0	0	0	0	0	0	0	0	0	0	0	0	0	0	0	0	0	0	0	0	0	0	0	0	0	0
Other clinical					BAR	BAR; moderate discharge from both eyes	BAR	QAR	QAR	QAR; slightly flushed, mildly depressed	QAR; actively up and eating	BAR	BAR	BAR	BAR	BAR; dried serosanguinous nasal discharge bilateral; ocular discharge from both eyes	BAR	BAR	BAR	BAR	BAR	BAR	BAR	BAR	BAR	BAR	BAR	BAR	BAR	BAR	BAR	BAR	BAR	BAR	BAR	BAR	BAR	BAR	BAR	BAR
Vetscan HM5 Hematology Analyzer**	units	range low	range high
WBC	109/l	4	12		9.77			5.83		7.6		8.17		10.93		9.57				12.79							9.05							10.25						8.13
LYM	109/l	2	9		9.21			5.66		6.94		7.22		10.31		9.02				11.32							8.27							9.07						7.66
MON	109/l	0	0.75		0.05			0.03		0.04		0.04		0.05		0.05				0.06							0.05							0.05						0.04
NEU	109/l	0.7	6		0.51			0.13		0.62		0.9		0.57		0.5				1.41							0.73							1.13						0.42
EOS	109/l	0			0			0		0		0		0		0				0							0							0						0
BAS	109/l	0			0			0		0		0		0		0				0							0							0						0
LYM %	%				0.943			0.972		0.914		0.885		0.943		0.943				0.885							0.914							0.885						0.943
MON %	%				0.005			0.005		0.005		0.005		0.005		0.005				0.005							0.005							0.005						0.005
NEU %	%				0.052			0.023		0.081		0.11		0.052		0.052				0.11							0.081							0.11						0.052
EOS %	%				0			0		0		0		0		0				0							0							0						0
BAS %	%				0			0		0		0		0		0				0							0							0						0
RBC	1012/l	9	15.8		10.83			11.27		11.95		12.02		11.75		10.83				10.97							12.2							11.33						11.17
HGB	g/dl	9	15		11.6			11.8		12.1		13		12.3		11				11.2							12.9							11.6						11
HCT	%	27	45		0.26			0.2749		0.2853		0.2887		0.2818		0.2632				0.2603							0.2916							0.2725						0.2689
MCV	fl	23	40		24			24		24		24		24		24				24							24							24						24
MCH	pg	8	12		10.7			10.5		10.1		10.8		10.5		10.2				10.2							10.6							10.3						9.8
MCHC	g/dl	31	47		44.6			43.1		42.3		45		43.7		41.9				43.2							44.2							42.7						40.9
RDWc	%				0.279			0.266		0.279		0.279		0.279		0.25				0.279							0.293							0.279						0.266
RDWs	fl				25.8			25		25.8		25.8		25.8		23.4				25.8							26.6							25.8						25
PLT	109/l	100	800		210			130		257		272		181		148				399							697							328						384
MPV	fl				4.9			5.8		4.9		5		5.8		7.6				4.9							5.2							5						4.9
PCT	%				0.001			0.0008		0.0013		0.0014		0.001		0.0011				0.002							0.0037							0.0016						0.0019
PDWc	%				0.186			0.22		0.186		0.186		0.22		0.274				0.186							0.214							0.186						0.186
PDWs	fl				3.7			5.3		3.7		3.7		5.3		8.4				3.7							4.7							3.7						3.7
VETSCAN VS2 Chemistry Analyzer**	units	range low	range high
ALB	g/dl	2.4	3		2.8			2.8		2.7		2.6		2.8		2.8				2.9							2.8							2.9						2.9
ALP	U/l	68	387		244			265		225		221		211		180				217							250							253						345
ALT	U/l	26	34		11			15		10		11		11		12				14							14							17						20
AMY	U/l	Not Used In Sheep			33			24		21		56		49		56				39							28							27						23
TBIL	mg/dl	0.1	0.5		0.3			0.2		0.1		0.1		0.1		0.2				0.1							0.1							0.1						0.1
BUN	mg/dl	8	20		26			19		21		19		22		18				22							19							18						24
Ca++	mg/dl	11.5	12.8		9.6			8.9		10.2		9.3		10.2		10.4				9.7							10							10.2						9.7
PHOS	mg/dl	5	7.3		8.3			8.5		8		7.6		7.9		8.4				8.8							9.2							7.5						7.2
CRE	mg/dl	1.2	1.9		0.6			0.8		0.6		1		0.8		0.6				0.7							0.6							0.9						0.7
GLU	mg/dl	50	80		75			81		76		79		69		73				68							71							75						70
Na+	mEq/l	139	152		141			143		143		143		143		146				142							141							143						142
K+	mEq/l	3.9	5.4		4.7			4.8		4.9		4.9		5		5.1				4.6							5							5						4.8
TP	g/dl	6	7.9		6.2			6.2		6.3		6.3		6.8		6.9				7							7.4							7.1						6.6
GLOB	g/dl	3.5	5.7		3.1			3.5		3.6		3.7		4		4.1				4.1							4.6							4.2						3.7
HEM					0			0		0		0		0		0				0							0							0						0
LIP					0			0		0		0		0		0				0							0							0						0
ICT					0			0		0		0		0		0				0							0							0						0
IDEXX Coagulation Analyzer***	units	range low	range high
Citrate PT	seconds	26	38		38			37		43		39		48		44				41							49							47						46
Citrate aPTT	seconds	64	96		70			71		95		84		85		81				95							96							99						91
Abbreviations: WNL = within normal limits; BAR = bright, alert, responsive; QAR = quiet, alert, responsive; WBC = total white blood cell count; LYM = lymphocyte count; MON = monocyte count; NEU = neutrophil count; EOS = eosinophil count; BAS = basophil count; LYM % = LYM / WBC; MON% = MON / WBC; NEU% = NEU / WBC; EOS % = EOS / WBC; BAS% = BAS / WBC; RBC = red blood cell count; HGB = hemoglobin; H…
Baseline values (from -1 DPI): underlined. Color coding for parameters beyond reference ranges (see below): Magenta = above reference range; Blue = below reference range.
References for parameter ranges in sheep:
*Rectal temperatures: Merck veterinary manual (https://www.merckvetmanual.com/multimedia/table/normal-rectal-temperature-ranges) and Clawson, AB. 1928 (https://doi.org/10.1152/ajplegacy.1928.85.2.251).
**Hematology and chemistry parameters: Appendix III from Pugh, DG. Sheep and Goat Medicine. 2002.
***Coagulation times: Connell, JM. 2007 (doi: 10.1097/MAT.0b013e31802e192b, or PMID: 17413565).
